# Farm exposure is associated with human breast milk immune profile and microbiome

**DOI:** 10.1101/2024.10.14.618271

**Authors:** Mary Hannah Swaney, Olivia Rae Steidl, Anastasia Tackett, Samantha Fye, Kristine E. Lee, Irene M. Ong, Casper Bendixsen, Gretchen Spicer, James DeLine, James E Gern, John Lucey, Christine M. Seroogy, Lindsay Kalan, Anne Marie Singh

**Author notes:** Corresponding Authors: Lindsay Kalan, Anne Marie Singh. Contributed equally (Christine M. Seroogy, Lindsay Kalan, Anne Marie Singh).

## Abstract

Prenatal and early life farm exposure, and breastfeeding, are associated with protection from allergic diseases. We hypothesize that farm exposure influences the human breast milk microbiome and immune proteins. The immune protein profiles and microbial communities of 152 human breast milk samples were compared among three maternal farm exposure groups (traditional agrarian, farm, and non-farm) in rural Wisconsin to identify signatures associated with farm status and atopic disease. We found significant differences between farm groups for 23 immune proteins (p-adj<0.05), microbiome diversity (p=2.2E-05), and microbiome richness (p=8.0e-06). Traditional agrarian human breast milk had the highest immune protein levels and microbiome diversity and richness, followed by farm and non-farm human breast milk. Furthermore, Gram-positive bacterial species correlated with IL-23 mediated signaling events (p-adj<1.0E-05). These data suggest that increased farm exposures promotes human breast milk that is more microbially-diverse and rich in immune-associated proteins, ultimately influencing immune development in the infant.
