## Supplemental Data for "Farm exposure is associated with human breast milk immune profile and microbiome"

### Sheet: S1. ORA FarmStatus
Supplemental Data S1. Over Representation Analysis for significantly different cytokine levels by Farm Status (Traditional Agrarian, Farm, Non-Farm)
Pathway Name	Pathway Id	Source Name	Organism	Pathway uploaded gene count	Genes in InnateDB for this entity	Pathway p-value	Pathway p-value (corrected)	Gene Symbols	Genes (Symbol|IDBG-ID|Ensembl|Entrez|Fold Change|P-Value)
Cytokine-cytokine receptor interaction	515	KEGG	9606	15	258	8.25111e-20	3.96053e-18	CCL11; CXCL10; CXCL11; CXCL9; FASLG; FLT3LG; IFNG; IL10RB; IL12A; IL12B; IL15; TNFRSF4; TNFRSF9; TNFSF12; TNFSF14;	CCL11|IDBG-40645|ENSG00000172156|6356|; CXCL10|IDBG-25212|ENSG00000169245|3627|; CXCL11|IDBG-25238|ENSG00000169248|6373|; CXCL9|IDBG-25111|ENSG00000138755|4283|; FASLG|IDBG-104856|ENSG00000117560|356|; FLT3LG|IDBG-62803|ENSG00000090554|2323|; IFNG|IDBG-45916|ENSG00000111537|3458|; IL10RB|IDBG-401888|ENSG00000243646|3588|; IL12A|IDBG-63368|ENSG00000168811|3592|; IL12B|IDBG-55893|ENSG00000113302|35…
IL12-mediated signaling events	15185	PID NCI	9606	7	57	1.89683e-11	4.55239e-10	CD8A; FASLG; GZMA; GZMB; IFNG; IL12A; IL12B;	CD8A|IDBG-59987|ENSG00000153563|925|; FASLG|IDBG-104856|ENSG00000117560|356|; GZMA|IDBG-20850|ENSG00000145649|3001|; GZMB|IDBG-4054|ENSG00000100453|3002|; IFNG|IDBG-45916|ENSG00000111537|3458|; IL12A|IDBG-63368|ENSG00000168811|3592|; IL12B|IDBG-55893|ENSG00000113302|3593|;
Downstream signaling in naÔve CD8+ T cells	15166	PID NCI	9606	6	43	2.84665e-10	4.55465e-09	CD8A; FASLG; GZMB; IFNG; TNFRSF4; TNFRSF9;	CD8A|IDBG-59987|ENSG00000153563|925|; FASLG|IDBG-104856|ENSG00000117560|356|; GZMB|IDBG-4054|ENSG00000100453|3002|; IFNG|IDBG-45916|ENSG00000111537|3458|; TNFRSF4|IDBG-84605|ENSG00000186827|7293|; TNFRSF9|IDBG-88268|ENSG00000049249|3604|;
Allograft rejection	2793	KEGG	9606	5	35	9.19097e-09	1.10292e-07	FASLG; GZMB; IFNG; IL12A; IL12B;	FASLG|IDBG-104856|ENSG00000117560|356|; GZMB|IDBG-4054|ENSG00000100453|3002|; IFNG|IDBG-45916|ENSG00000111537|3458|; IL12A|IDBG-63368|ENSG00000168811|3592|; IL12B|IDBG-55893|ENSG00000113302|3593|;
Type I diabetes mellitus	525	KEGG	9606	5	41	2.10409e-08	2.01993e-07	FASLG; GZMB; IFNG; IL12A; IL12B;	FASLG|IDBG-104856|ENSG00000117560|356|; GZMB|IDBG-4054|ENSG00000100453|3002|; IFNG|IDBG-45916|ENSG00000111537|3458|; IL12A|IDBG-63368|ENSG00000168811|3592|; IL12B|IDBG-55893|ENSG00000113302|3593|;
CXCR3-mediated signaling events	15621	PID NCI	9606	4	21	9.76482e-08	7.81186e-07	CCL11; CXCL10; CXCL11; CXCL9;	CCL11|IDBG-40645|ENSG00000172156|6356|; CXCL10|IDBG-25212|ENSG00000169245|3627|; CXCL11|IDBG-25238|ENSG00000169248|6373|; CXCL9|IDBG-25111|ENSG00000138755|4283|;
African trypanosomiasis	10384	KEGG	9606	4	35	8.37525e-07	5.02515e-06	FASLG; IFNG; IL12A; IL12B;	FASLG|IDBG-104856|ENSG00000117560|356|; IFNG|IDBG-45916|ENSG00000111537|3458|; IL12A|IDBG-63368|ENSG00000168811|3592|; IL12B|IDBG-55893|ENSG00000113302|3593|;
No2-dependent il-12 pathway in nk cells	3943	PID BIOCARTA	9606	3	9	7.4453e-07	5.10535e-06	IFNG; IL12A; IL12B;	IFNG|IDBG-45916|ENSG00000111537|3458|; IL12A|IDBG-63368|ENSG00000168811|3592|; IL12B|IDBG-55893|ENSG00000113302|3593|;
Toll-like receptor signaling pathway	564	KEGG	9606	5	103	2.25485e-06	1.20258e-05	CXCL10; CXCL11; CXCL9; IL12A; IL12B;	CXCL10|IDBG-25212|ENSG00000169245|3627|; CXCL11|IDBG-25238|ENSG00000169248|6373|; CXCL9|IDBG-25111|ENSG00000138755|4283|; IL12A|IDBG-63368|ENSG00000168811|3592|; IL12B|IDBG-55893|ENSG00000113302|3593|;
Il12 and stat4 dependent signaling pathway in th1 development	4054	PID BIOCARTA	9606	3	16	4.91502e-06	2.14474e-05	IFNG; IL12A; IL12B;	IFNG|IDBG-45916|ENSG00000111537|3458|; IL12A|IDBG-63368|ENSG00000168811|3592|; IL12B|IDBG-55893|ENSG00000113302|3593|;
Chemokine receptors bind chemokines	13243	REACTOME	9606	4	53	4.56607e-06	2.19171e-05	CCL11; CXCL10; CXCL11; CXCL9;	CCL11|IDBG-40645|ENSG00000172156|6356|; CXCL10|IDBG-25212|ENSG00000169245|3627|; CXCL11|IDBG-25238|ENSG00000169248|6373|; CXCL9|IDBG-25111|ENSG00000138755|4283|;
JAK STAT pathway and regulation	16125	INOH	9606	6	273	1.86241e-05	6.87658e-05	FASLG; IFNG; IL10RB; IL12A; IL12B; IL15;	FASLG|IDBG-104856|ENSG00000117560|356|; IFNG|IDBG-45916|ENSG00000111537|3458|; IL10RB|IDBG-401888|ENSG00000243646|3588|; IL12A|IDBG-63368|ENSG00000168811|3592|; IL12B|IDBG-55893|ENSG00000113302|3593|; IL15|IDBG-39028|ENSG00000164136|3600|;
Jak-STAT signaling pathway	568	KEGG	9606	5	158	1.8363e-05	7.3452e-05	IFNG; IL10RB; IL12A; IL12B; IL15;	IFNG|IDBG-45916|ENSG00000111537|3458|; IL10RB|IDBG-401888|ENSG00000243646|3588|; IL12A|IDBG-63368|ENSG00000168811|3592|; IL12B|IDBG-55893|ENSG00000113302|3593|; IL15|IDBG-39028|ENSG00000164136|3600|;
IL27-mediated signaling events	15133	PID NCI	9606	3	26	2.25018e-05	7.7149e-05	IFNG; IL12A; IL12B;	IFNG|IDBG-45916|ENSG00000111537|3458|; IL12A|IDBG-63368|ENSG00000168811|3592|; IL12B|IDBG-55893|ENSG00000113302|3593|;
Graft-versus-host disease	2807	KEGG	9606	3	37	6.6216e-05	0.000186963	FASLG; GZMB; IFNG;	FASLG|IDBG-104856|ENSG00000117560|356|; GZMB|IDBG-4054|ENSG00000100453|3002|; IFNG|IDBG-45916|ENSG00000111537|3458|;
IL23-mediated signaling events	15427	PID NCI	9606	3	37	6.6216e-05	0.000186963	CXCL9; IFNG; IL12B;	CXCL9|IDBG-25111|ENSG00000138755|4283|; IFNG|IDBG-45916|ENSG00000111537|3458|; IL12B|IDBG-55893|ENSG00000113302|3593|;
Chagas disease (American trypanosomiasis)	10366	KEGG	9606	4	103	6.42275e-05	0.000205528	FASLG; IFNG; IL12A; IL12B;	FASLG|IDBG-104856|ENSG00000117560|356|; IFNG|IDBG-45916|ENSG00000111537|3458|; IL12A|IDBG-63368|ENSG00000168811|3592|; IL12B|IDBG-55893|ENSG00000113302|3593|;
IL-12 signaling	16136	INOH	9606	2	7	9.44937e-05	0.000251983	IL12A; IL12B;	IL12A|IDBG-63368|ENSG00000168811|3592|; IL12B|IDBG-55893|ENSG00000113302|3593|;
Toxoplasmosis	10385	KEGG	9606	4	119	0.000112767	0.000284886	IFNG; IL10RB; IL12A; IL12B;	IFNG|IDBG-45916|ENSG00000111537|3458|; IL10RB|IDBG-401888|ENSG00000243646|3588|; IL12A|IDBG-63368|ENSG00000168811|3592|; IL12B|IDBG-55893|ENSG00000113302|3593|;
Granzyme a mediated apoptosis pathway	4111	PID BIOCARTA	9606	2	13	0.000348217	0.000759746	GZMA; GZMB;	GZMA|IDBG-20850|ENSG00000145649|3001|; GZMB|IDBG-4054|ENSG00000100453|3002|;
The 41bb-dependent immune response	3936	PID BIOCARTA	9606	2	13	0.000348217	0.000759746	IFNG; TNFRSF9;	IFNG|IDBG-45916|ENSG00000111537|3458|; TNFRSF9|IDBG-88268|ENSG00000049249|3604|;
GPCR signaling	16218	INOH	9606	5	293	0.000343336	0.000824007	FASLG; IFNG; IL12A; IL12B; IL15;	FASLG|IDBG-104856|ENSG00000117560|356|; IFNG|IDBG-45916|ENSG00000111537|3458|; IL12A|IDBG-63368|ENSG00000168811|3592|; IL12B|IDBG-55893|ENSG00000113302|3593|; IL15|IDBG-39028|ENSG00000164136|3600|;
Leishmaniasis	10355	KEGG	9606	3	71	0.000464395	0.000928791	IFNG; IL12A; IL12B;	IFNG|IDBG-45916|ENSG00000111537|3458|; IL12A|IDBG-63368|ENSG00000168811|3592|; IL12B|IDBG-55893|ENSG00000113302|3593|;
RIG-I-like receptor signaling pathway	5713	KEGG	9606	3	70	0.000445397	0.000929524	CXCL10; IL12A; IL12B;	CXCL10|IDBG-25212|ENSG00000169245|3627|; IL12A|IDBG-63368|ENSG00000168811|3592|; IL12B|IDBG-55893|ENSG00000113302|3593|;
Chemokine signaling pathway	4389	KEGG	9606	4	181	0.000562502	0.00108	CCL11; CXCL10; CXCL11; CXCL9;	CCL11|IDBG-40645|ENSG00000172156|6356|; CXCL10|IDBG-25212|ENSG00000169245|3627|; CXCL11|IDBG-25238|ENSG00000169248|6373|; CXCL9|IDBG-25111|ENSG00000138755|4283|;
Peptide ligand-binding receptors	13249	REACTOME	9606	4	185	0.000610865	0.00112775	CCL11; CXCL10; CXCL11; CXCL9;	CCL11|IDBG-40645|ENSG00000172156|6356|; CXCL10|IDBG-25212|ENSG00000169245|3627|; CXCL11|IDBG-25238|ENSG00000169248|6373|; CXCL9|IDBG-25111|ENSG00000138755|4283|;
Hematopoietic cell lineage	415	KEGG	9606	3	88	0.000870627	0.00154778	CD5; CD8A; FLT3LG;	CD5|IDBG-49730|ENSG00000110448|921|; CD8A|IDBG-59987|ENSG00000153563|925|; FLT3LG|IDBG-62803|ENSG00000090554|2323|;
Calcium signaling in the CD4+ TCR pathway	14910	PID NCI	9606	2	23	0.00111472	0.00191095	FASLG; IFNG;	FASLG|IDBG-104856|ENSG00000117560|356|; IFNG|IDBG-45916|ENSG00000111537|3458|;
Amoebiasis	10358	KEGG	9606	3	109	0.00161727	0.00267687	IFNG; IL12A; IL12B;	IFNG|IDBG-45916|ENSG00000111537|3458|; IL12A|IDBG-63368|ENSG00000168811|3592|; IL12B|IDBG-55893|ENSG00000113302|3593|;
Natural killer cell mediated cytotoxicity	578	KEGG	9606	3	130	0.00267618	0.00428188	FASLG; GZMB; IFNG;	FASLG|IDBG-104856|ENSG00000117560|356|; GZMB|IDBG-4054|ENSG00000100453|3002|; IFNG|IDBG-45916|ENSG00000111537|3458|;
Cell adhesion molecules (CAMs)	440	KEGG	9606	3	144	0.00357472	0.00553506	CD274; CD6; CD8A;	CD274|IDBG-47487|ENSG00000120217|29126|; CD6|IDBG-49617|ENSG00000013725|923|; CD8A|IDBG-59987|ENSG00000153563|925|;
Class A/1 (Rhodopsin-like receptors)	13250	REACTOME	9606	4	307	0.0039457	0.00591856	CCL11; CXCL10; CXCL11; CXCL9;	CCL11|IDBG-40645|ENSG00000172156|6356|; CXCL10|IDBG-25212|ENSG00000169245|3627|; CXCL11|IDBG-25238|ENSG00000169248|6373|; CXCL9|IDBG-25111|ENSG00000138755|4283|;
Calcineurin-regulated NFAT-dependent transcription in lymphocytes	15231	PID NCI	9606	2	45	0.00423777	0.00616404	FASLG; IFNG;	FASLG|IDBG-104856|ENSG00000117560|356|; IFNG|IDBG-45916|ENSG00000111537|3458|;
Malaria	10359	KEGG	9606	2	49	0.00500763	0.00706959	IFNG; IL12A;	IFNG|IDBG-45916|ENSG00000111537|3458|; IL12A|IDBG-63368|ENSG00000168811|3592|;
Autoimmune thyroid disease	2799	KEGG	9606	2	50	0.00520945	0.00714438	FASLG; GZMB;	FASLG|IDBG-104856|ENSG00000117560|356|; GZMB|IDBG-4054|ENSG00000100453|3002|;
Caspase Cascade in Apoptosis	14995	PID NCI	9606	2	53	0.0058371	0.0077828	FASLG; GZMB;	FASLG|IDBG-104856|ENSG00000117560|356|; GZMB|IDBG-4054|ENSG00000100453|3002|;
Antigen processing and presentation	493	KEGG	9606	2	71	0.0102811	0.0133376	CD8A; IFNG;	CD8A|IDBG-59987|ENSG00000153563|925|; IFNG|IDBG-45916|ENSG00000111537|3458|;
G alpha (i) signalling events	13220	REACTOME	9606	3	231	0.0131693	0.0162084	CXCL10; CXCL11; CXCL9;	CXCL10|IDBG-25212|ENSG00000169245|3627|; CXCL11|IDBG-25238|ENSG00000169248|6373|; CXCL9|IDBG-25111|ENSG00000138755|4283|;
GPCR ligand binding	19266	REACTOME	9606	4	433	0.0131228	0.0165762	CCL11; CXCL10; CXCL11; CXCL9;	CCL11|IDBG-40645|ENSG00000172156|6356|; CXCL10|IDBG-25212|ENSG00000169245|3627|; CXCL11|IDBG-25238|ENSG00000169248|6373|; CXCL9|IDBG-25111|ENSG00000138755|4283|;
T cell receptor signaling pathway	563	KEGG	9606	2	107	0.0223846	0.0268616	CD8A; IFNG;	CD8A|IDBG-59987|ENSG00000153563|925|; IFNG|IDBG-45916|ENSG00000111537|3458|;
Apoptosis	17979	REACTOME	9606	2	155	0.0442585	0.0518149	FASLG; GZMB;	FASLG|IDBG-104856|ENSG00000117560|356|; GZMB|IDBG-4054|ENSG00000100453|3002|;
TCR	15915	NETPATH	9606	2	259	0.108337	0.123814	CD5; CD8A;	CD5|IDBG-49730|ENSG00000110448|921|; CD8A|IDBG-59987|ENSG00000153563|925|;
Pathways in cancer	4397	KEGG	9606	2	329	0.159985	0.178588	FASLG; FLT3LG;	FASLG|IDBG-104856|ENSG00000117560|356|; FLT3LG|IDBG-62803|ENSG00000090554|2323|;
Signaling by GPCR	17449	REACTOME	9606	4	1035	0.182809	0.199428	CCL11; CXCL10; CXCL11; CXCL9;	CCL11|IDBG-40645|ENSG00000172156|6356|; CXCL10|IDBG-25212|ENSG00000169245|3627|; CXCL11|IDBG-25238|ENSG00000169248|6373|; CXCL9|IDBG-25111|ENSG00000138755|4283|;
GPCR downstream signaling	18003	REACTOME	9606	3	923	0.326706	0.348486	CXCL10; CXCL11; CXCL9;	CXCL10|IDBG-25212|ENSG00000169245|3627|; CXCL11|IDBG-25238|ENSG00000169248|6373|; CXCL9|IDBG-25111|ENSG00000138755|4283|;
Adaptive Immune System	18371	REACTOME	9606	2	604	0.382918	0.399567	CD274; CD8A;	CD274|IDBG-47487|ENSG00000120217|29126|; CD8A|IDBG-59987|ENSG00000153563|925|;
Signal Transduction	17980	REACTOME	9606	5	1965	0.432562	0.441765	CCL11; CXCL10; CXCL11; CXCL9; GZMB;	CCL11|IDBG-40645|ENSG00000172156|6356|; CXCL10|IDBG-25212|ENSG00000169245|3627|; CXCL11|IDBG-25238|ENSG00000169248|6373|; CXCL9|IDBG-25111|ENSG00000138755|4283|; GZMB|IDBG-4054|ENSG00000100453|3002|;
Immune System	18444	REACTOME	9606	3	1127	0.452672	0.452672	CD274; CD8A; IFNG;	CD274|IDBG-47487|ENSG00000120217|29126|; CD8A|IDBG-59987|ENSG00000153563|925|; IFNG|IDBG-45916|ENSG00000111537|3458|;

### Sheet: S2. ORA PLS
Supplemental Data S2. Over Representation Analysis for cytokines correlated with the breast milk microbiota in the PLS analysis
Pathway Name	Pathway Id	Source Name	Organism	Pathway uploaded gene count	Genes in InnateDB for this entity	Pathway p-value	Pathway p-value (corrected)	Gene Symbols	Genes (Symbol|IDBG-ID|Ensembl|Entrez|Fold Change|P-Value)
Cytokine-cytokine receptor interaction	515	KEGG	9606	23	258	5.75e-29	5.06e-27	CCL11; CCL2; CD70; CX3CL1; CXCL10; CXCL11; CXCL6; CXCL9; FASLG; FLT3LG; HGF; IL15; IL18R1; IL6; IL7; KDR; TGFB1; TNFRSF12A; TNFRSF21; TNFRSF9; TNFSF10; TNFSF12; TNFSF14;	CCL11|IDBG-40645|ENSG00000172156|6356|; CCL2|IDBG-40504|ENSG00000108691|6347|; CD70|IDBG-21699|ENSG00000125726|970|; CX3CL1|IDBG-33205|ENSG00000006210|6376|; CXCL10|IDBG-25212|ENSG00000169245|3627|; CXCL11|IDBG-25238|ENSG00000169248|6373|; CXCL6|IDBG-24017|ENSG00000124875|6372|; CXCL9|IDBG-25111|ENSG00000138755|4283|; FASLG|IDBG-104856|ENSG00000117560|356|; FLT3LG|IDBG-62803|ENSG00000090554|2323|…
Chemokine receptors bind chemokines	13243	REACTOME	9606	7	53	4.87e-10	2.14e-08	CCL11; CCL2; CX3CL1; CXCL10; CXCL11; CXCL6; CXCL9;	CCL11|IDBG-40645|ENSG00000172156|6356|; CCL2|IDBG-40504|ENSG00000108691|6347|; CX3CL1|IDBG-33205|ENSG00000006210|6376|; CXCL10|IDBG-25212|ENSG00000169245|3627|; CXCL11|IDBG-25238|ENSG00000169248|6373|; CXCL6|IDBG-24017|ENSG00000124875|6372|; CXCL9|IDBG-25111|ENSG00000138755|4283|;
IL23-mediated signaling events	15427	PID NCI	9606	5	37	1.62e-07	4.76e-06	CCL2; CD4; CXCL9; IL18R1; IL6;	CCL2|IDBG-40504|ENSG00000108691|6347|; CD4|IDBG-15034|ENSG00000010610|920|; CXCL9|IDBG-25111|ENSG00000138755|4283|; IL18R1|IDBG-64199|ENSG00000115604|8809|; IL6|IDBG-9462|ENSG00000136244|3569|;
CXCR3-mediated signaling events	15621	PID NCI	9606	4	21	7.43e-07	1.63e-05	CCL11; CXCL10; CXCL11; CXCL9;	CCL11|IDBG-40645|ENSG00000172156|6356|; CXCL10|IDBG-25212|ENSG00000169245|3627|; CXCL11|IDBG-25238|ENSG00000169248|6373|; CXCL9|IDBG-25111|ENSG00000138755|4283|;
Peptide ligand-binding receptors	13249	REACTOME	9606	7	185	2.99e-06	4.39e-05	CCL11; CCL2; CX3CL1; CXCL10; CXCL11; CXCL6; CXCL9;	CCL11|IDBG-40645|ENSG00000172156|6356|; CCL2|IDBG-40504|ENSG00000108691|6347|; CX3CL1|IDBG-33205|ENSG00000006210|6376|; CXCL10|IDBG-25212|ENSG00000169245|3627|; CXCL11|IDBG-25238|ENSG00000169248|6373|; CXCL6|IDBG-24017|ENSG00000124875|6372|; CXCL9|IDBG-25111|ENSG00000138755|4283|;
Chemokine signaling pathway	4389	KEGG	9606	7	181	2.59e-06	4.55e-05	CCL11; CCL2; CX3CL1; CXCL10; CXCL11; CXCL6; CXCL9;	CCL11|IDBG-40645|ENSG00000172156|6356|; CCL2|IDBG-40504|ENSG00000108691|6347|; CX3CL1|IDBG-33205|ENSG00000006210|6376|; CXCL10|IDBG-25212|ENSG00000169245|3627|; CXCL11|IDBG-25238|ENSG00000169248|6373|; CXCL6|IDBG-24017|ENSG00000124875|6372|; CXCL9|IDBG-25111|ENSG00000138755|4283|;
Validated transcriptional targets of AP1 family members Fra1 and Fra2	14994	PID NCI	9606	4	35	6.28e-06	7.89e-05	CCL2; HMOX1; IL6; PLAU;	CCL2|IDBG-40504|ENSG00000108691|6347|; HMOX1|IDBG-5374|ENSG00000100292|3162|; IL6|IDBG-9462|ENSG00000136244|3569|; PLAU|IDBG-78889|ENSG00000122861|5328|;
Hematopoietic cell lineage	415	KEGG	9606	5	88	1.28e-05	0.000141	CD4; CD5; FLT3LG; IL6; IL7;	CD4|IDBG-15034|ENSG00000010610|920|; CD5|IDBG-49730|ENSG00000110448|921|; FLT3LG|IDBG-62803|ENSG00000090554|2323|; IL6|IDBG-9462|ENSG00000136244|3569|; IL7|IDBG-26153|ENSG00000104432|3574|;
Malaria	10359	KEGG	9606	4	49	2.45e-05	0.00024	CCL2; HGF; IL6; TGFB1;	CCL2|IDBG-40504|ENSG00000108691|6347|; HGF|IDBG-24150|ENSG00000019991|3082|; IL6|IDBG-9462|ENSG00000136244|3569|; TGFB1|IDBG-52846|ENSG00000105329|7040|;
JAK STAT pathway and regulation	16125	INOH	9606	7	273	3.8e-05	0.000334	FASLG; IL15; IL18R1; IL6; IL7; KDR; TNFSF10;	FASLG|IDBG-104856|ENSG00000117560|356|; IL15|IDBG-39028|ENSG00000164136|3600|; IL18R1|IDBG-64199|ENSG00000115604|8809|; IL6|IDBG-9462|ENSG00000136244|3569|; IL7|IDBG-26153|ENSG00000104432|3574|; KDR|IDBG-19161|ENSG00000128052|3791|; TNFSF10|IDBG-65161|ENSG00000121858|8743|;
IL12-mediated signaling events	15185	PID NCI	9606	4	57	4.48e-05	0.000359	CD4; FASLG; GZMA; IL18R1;	CD4|IDBG-15034|ENSG00000010610|920|; FASLG|IDBG-104856|ENSG00000117560|356|; GZMA|IDBG-20850|ENSG00000145649|3001|; IL18R1|IDBG-64199|ENSG00000115604|8809|;
GPCR signaling	16218	INOH	9606	7	293	5.96e-05	0.000437	FASLG; HGF; IL15; IL6; IL7; TGFB1; TNFSF10;	FASLG|IDBG-104856|ENSG00000117560|356|; HGF|IDBG-24150|ENSG00000019991|3082|; IL15|IDBG-39028|ENSG00000164136|3600|; IL6|IDBG-9462|ENSG00000136244|3569|; IL7|IDBG-26153|ENSG00000104432|3574|; TGFB1|IDBG-52846|ENSG00000105329|7040|; TNFSF10|IDBG-65161|ENSG00000121858|8743|;
AP-1 transcription factor network	15318	PID NCI	9606	4	67	8.48e-05	0.000533	CCL2; IL6; PLAU; TGFB1;	CCL2|IDBG-40504|ENSG00000108691|6347|; IL6|IDBG-9462|ENSG00000136244|3569|; PLAU|IDBG-78889|ENSG00000122861|5328|; TGFB1|IDBG-52846|ENSG00000105329|7040|;
Class A/1 (Rhodopsin-like receptors)	13250	REACTOME	9606	7	307	8.01e-05	0.000542	CCL11; CCL2; CX3CL1; CXCL10; CXCL11; CXCL6; CXCL9;	CCL11|IDBG-40645|ENSG00000172156|6356|; CCL2|IDBG-40504|ENSG00000108691|6347|; CX3CL1|IDBG-33205|ENSG00000006210|6376|; CXCL10|IDBG-25212|ENSG00000169245|3627|; CXCL11|IDBG-25238|ENSG00000169248|6373|; CXCL6|IDBG-24017|ENSG00000124875|6372|; CXCL9|IDBG-25111|ENSG00000138755|4283|;
IL12 signaling mediated by STAT4	15277	PID NCI	9606	3	26	9.89e-05	0.00058	CD4; IL18R1; TGFB1;	CD4|IDBG-15034|ENSG00000010610|920|; IL18R1|IDBG-64199|ENSG00000115604|8809|; TGFB1|IDBG-52846|ENSG00000105329|7040|;
Pathways in cancer	4397	KEGG	9606	7	329	0.000124	0.00068	AXIN1; FASLG; FLT3LG; HGF; IL6; PGF; TGFB1;	AXIN1|IDBG-7404|ENSG00000103126|8312|; FASLG|IDBG-104856|ENSG00000117560|356|; FLT3LG|IDBG-62803|ENSG00000090554|2323|; HGF|IDBG-24150|ENSG00000019991|3082|; IL6|IDBG-9462|ENSG00000136244|3569|; PGF|IDBG-12625|ENSG00000119630|101929618,5228|; TGFB1|IDBG-52846|ENSG00000105329|7040|;
VEGF binds to VEGFR leading to receptor dimerization	13293	REACTOME	9606	2	8	0.000334	0.00154844	KDR; PGF;	KDR|IDBG-19161|ENSG00000128052|3791|; PGF|IDBG-12625|ENSG00000119630|101929618,5228|;
VEGF ligand-receptor interactions	13294	REACTOME	9606	2	8	0.000334	0.00154844	KDR; PGF;	KDR|IDBG-19161|ENSG00000128052|3791|; PGF|IDBG-12625|ENSG00000119630|101929618,5228|;
Urokinase-type plasminogen activator (uPA) and uPAR-mediated signaling	15219	PID NCI	9606	3	38	0.000312	0.00161386	HGF; PLAU; TGFB1;	HGF|IDBG-24150|ENSG00000019991|3082|; PLAU|IDBG-78889|ENSG00000122861|5328|; TGFB1|IDBG-52846|ENSG00000105329|7040|;
Chagas disease (American trypanosomiasis)	10366	KEGG	9606	4	103	0.000447	0.00187438	CCL2; FASLG; IL6; TGFB1;	CCL2|IDBG-40504|ENSG00000108691|6347|; FASLG|IDBG-104856|ENSG00000117560|356|; IL6|IDBG-9462|ENSG00000136244|3569|; TGFB1|IDBG-52846|ENSG00000105329|7040|;
Toll-like receptor signaling pathway	564	KEGG	9606	4	103	0.000447	0.00187438	CXCL10; CXCL11; CXCL9; IL6;	CXCL10|IDBG-25212|ENSG00000169245|3627|; CXCL11|IDBG-25238|ENSG00000169248|6373|; CXCL9|IDBG-25111|ENSG00000138755|4283|; IL6|IDBG-9462|ENSG00000136244|3569|;
Intestinal immune network for IgA production	8118	KEGG	9606	3	46	0.00055	0.00210546	IL15; IL6; TGFB1;	IL15|IDBG-39028|ENSG00000164136|3600|; IL6|IDBG-9462|ENSG00000136244|3569|; TGFB1|IDBG-52846|ENSG00000105329|7040|;
VEGF and VEGFR signaling network	14905	PID NCI	9606	2	10	0.000535	0.00213972	KDR; PGF;	KDR|IDBG-19161|ENSG00000128052|3791|; PGF|IDBG-12625|ENSG00000119630|101929618,5228|;
GPCR ligand binding	19266	REACTOME	9606	7	433	0.000662	0.00233066	CCL11; CCL2; CX3CL1; CXCL10; CXCL11; CXCL6; CXCL9;	CCL11|IDBG-40645|ENSG00000172156|6356|; CCL2|IDBG-40504|ENSG00000108691|6347|; CX3CL1|IDBG-33205|ENSG00000006210|6376|; CXCL10|IDBG-25212|ENSG00000169245|3627|; CXCL11|IDBG-25238|ENSG00000169248|6373|; CXCL6|IDBG-24017|ENSG00000124875|6372|; CXCL9|IDBG-25111|ENSG00000138755|4283|;
Interleukin-7 signaling	13084	REACTOME	9606	2	11	0.000652	0.00239197	HGF; IL7;	HGF|IDBG-24150|ENSG00000019991|3082|; IL7|IDBG-26153|ENSG00000104432|3574|;
Death Receptor Signalling	19890	REACTOME	9606	2	14	0.00107221	0.0032536	FASLG; TNFSF10;	FASLG|IDBG-104856|ENSG00000117560|356|; TNFSF10|IDBG-65161|ENSG00000121858|8743|;
Extrinsic Pathway for Apoptosis	17266	REACTOME	9606	2	14	0.00107221	0.0032536	FASLG; TNFSF10;	FASLG|IDBG-104856|ENSG00000117560|356|; TNFSF10|IDBG-65161|ENSG00000121858|8743|;
Il-10 anti-inflammatory signaling pathway	4128	PID BIOCARTA	9606	2	14	0.00107221	0.0032536	HMOX1; IL6;	HMOX1|IDBG-5374|ENSG00000100292|3162|; IL6|IDBG-9462|ENSG00000136244|3569|;
Syndecan-1-mediated signaling events	15809	PID NCI	9606	2	14	0.00107221	0.0032536	HGF; TGFB1;	HGF|IDBG-24150|ENSG00000019991|3082|; TGFB1|IDBG-52846|ENSG00000105329|7040|;
Cytosolic DNA-sensing pathway	8117	KEGG	9606	3	60	0.00119938	0.00351819	CXCL10; IL33; IL6;	CXCL10|IDBG-25212|ENSG00000169245|3627|; IL33|IDBG-48350|ENSG00000137033|90865|; IL6|IDBG-9462|ENSG00000136244|3569|;
PD-1 signaling	13091	REACTOME	9606	2	22	0.00267403	0.00759081	CD274; CD4;	CD274|IDBG-47487|ENSG00000120217|29126|; CD4|IDBG-15034|ENSG00000010610|920|;
Induction of apoptosis through dr3 and dr4/5 death receptors	4039	PID BIOCARTA	9606	2	24	0.00318087	0.00874738	TNFSF10; TNFSF12;	TNFSF10|IDBG-65161|ENSG00000121858|8743|; TNFSF12|IDBG-408330|ENSG00000239697|8742|;
IL27-mediated signaling events	15133	PID NCI	9606	2	26	0.00372908	0.00994421	IL6; TGFB1;	IL6|IDBG-9462|ENSG00000136244|3569|; TGFB1|IDBG-52846|ENSG00000105329|7040|;
amb2 Integrin signaling	15836	PID NCI	9606	2	30	0.00494737	0.012805	IL6; PLAU;	IL6|IDBG-9462|ENSG00000136244|3569|; PLAU|IDBG-78889|ENSG00000122861|5328|;
VEGFR2 mediated cell proliferation	18519	REACTOME	9606	2	31	0.00527691	0.0132677	IL6; KDR;	IL6|IDBG-9462|ENSG00000136244|3569|; KDR|IDBG-19161|ENSG00000128052|3791|;
Signaling by Interleukins	18744	REACTOME	9606	3	110	0.00670848	0.0151371	HGF; IL6; IL7;	HGF|IDBG-24150|ENSG00000019991|3082|; IL6|IDBG-9462|ENSG00000136244|3569|; IL7|IDBG-26153|ENSG00000104432|3574|;
Graft-versus-host disease	2807	KEGG	9606	2	37	0.00745861	0.0152641	FASLG; IL6;	FASLG|IDBG-104856|ENSG00000117560|356|; IL6|IDBG-9462|ENSG00000136244|3569|;
Primary immunodeficiency	2815	KEGG	9606	2	37	0.00745861	0.0152641	ADA; CD4;	ADA|IDBG-76830|ENSG00000196839|100|; CD4|IDBG-15034|ENSG00000010610|920|;
Activation of csk by camp-dependent protein kinase inhibits signaling through the t cell receptor	4160	PID BIOCARTA	9606	2	38	0.00785566	0.0153622	CCL11; CD4;	CCL11|IDBG-40645|ENSG00000172156|6356|; CD4|IDBG-15034|ENSG00000010610|920|;
Beta3 integrin cell surface interactions	15634	PID NCI	9606	2	38	0.00785566	0.0153622	KDR; PLAU;	KDR|IDBG-19161|ENSG00000128052|3791|; PLAU|IDBG-78889|ENSG00000122861|5328|;
African trypanosomiasis	10384	KEGG	9606	2	35	0.0066929	0.0154994	FASLG; IL6;	FASLG|IDBG-104856|ENSG00000117560|356|; IL6|IDBG-9462|ENSG00000136244|3569|;
Signal transduction through il1r	4064	PID BIOCARTA	9606	2	35	0.0066929	0.0154994	IL6; TGFB1;	IL6|IDBG-9462|ENSG00000136244|3569|; TGFB1|IDBG-52846|ENSG00000105329|7040|;
TWEAK	15930	NETPATH	9606	2	35	0.0066929	0.0154994	TNFRSF12A; TNFSF12;	TNFRSF12A|IDBG-11328|ENSG00000006327|51330|; TNFSF12|IDBG-408330|ENSG00000239697|8742|;
Signaling events mediated by TCPTP	15420	PID NCI	9606	2	36	0.007071	0.0155562	HGF; KDR;	HGF|IDBG-24150|ENSG00000019991|3082|; KDR|IDBG-19161|ENSG00000128052|3791|;
Signaling by VEGF	17346	REACTOME	9606	3	114	0.00740323	0.0158899	IL6; KDR; PGF;	IL6|IDBG-9462|ENSG00000136244|3569|; KDR|IDBG-19161|ENSG00000128052|3791|; PGF|IDBG-12625|ENSG00000119630|101929618,5228|;
G alpha (i) signalling events	13220	REACTOME	9606	4	231	0.00850641	0.0162731	CXCL10; CXCL11; CXCL6; CXCL9;	CXCL10|IDBG-25212|ENSG00000169245|3627|; CXCL11|IDBG-25238|ENSG00000169248|6373|; CXCL6|IDBG-24017|ENSG00000124875|6372|; CXCL9|IDBG-25111|ENSG00000138755|4283|;
Downstream signaling in naÔve CD8+ T cells	15166	PID NCI	9606	2	43	0.00998012	0.0182969	FASLG; TNFRSF9;	FASLG|IDBG-104856|ENSG00000117560|356|; TNFRSF9|IDBG-88268|ENSG00000049249|3604|;
Notch-mediated HES/HEY network	15284	PID NCI	9606	2	43	0.00998012	0.0182969	CD4; KDR;	CD4|IDBG-15034|ENSG00000010610|920|; KDR|IDBG-19161|ENSG00000128052|3791|;
SHP2 signaling	15583	PID NCI	9606	2	44	0.0104324	0.0187357	IL6; KDR;	IL6|IDBG-9462|ENSG00000136244|3569|; KDR|IDBG-19161|ENSG00000128052|3791|;
Cell adhesion molecules (CAMs)	440	KEGG	9606	3	144	0.0139653	0.0240969	CD274; CD4; CD6;	CD274|IDBG-47487|ENSG00000120217|29126|; CD4|IDBG-15034|ENSG00000010610|920|; CD6|IDBG-49617|ENSG00000013725|923|;
FGF signaling pathway	15346	PID NCI	9606	2	51	0.0138459	0.0243688	HGF; PLAU;	HGF|IDBG-24150|ENSG00000019991|3082|; PLAU|IDBG-78889|ENSG00000122861|5328|;
Caspase Cascade in Apoptosis	14995	PID NCI	9606	2	53	0.0148989	0.0252135	FASLG; TNFSF10;	FASLG|IDBG-104856|ENSG00000117560|356|; TNFSF10|IDBG-65161|ENSG00000121858|8743|;
ATF-2 transcription factor network	15253	PID NCI	9606	2	56	0.0165411	0.0274645	IL6; PLAU;	IL6|IDBG-9462|ENSG00000136244|3569|; PLAU|IDBG-78889|ENSG00000122861|5328|;
NOD-like receptor signaling pathway	8112	KEGG	9606	2	57	0.0171051	0.0278749	CCL2; IL6;	CCL2|IDBG-40504|ENSG00000108691|6347|; IL6|IDBG-9462|ENSG00000136244|3569|;
Jak-STAT signaling pathway	568	KEGG	9606	3	158	0.0178745	0.0285992	IL15; IL6; IL7;	IL15|IDBG-39028|ENSG00000164136|3600|; IL6|IDBG-9462|ENSG00000136244|3569|; IL7|IDBG-26153|ENSG00000104432|3574|;
Colorectal cancer	442	KEGG	9606	2	63	0.0206577	0.0324622	AXIN1; TGFB1;	AXIN1|IDBG-7404|ENSG00000103126|8312|; TGFB1|IDBG-52846|ENSG00000105329|7040|;
Costimulation by the CD28 family	13092	REACTOME	9606	2	64	0.0212775	0.0328494	CD274; CD4;	CD274|IDBG-47487|ENSG00000120217|29126|; CD4|IDBG-15034|ENSG00000010610|920|;
Renal cell carcinoma	483	KEGG	9606	2	68	0.0238331	0.0361605	HGF; TGFB1;	HGF|IDBG-24150|ENSG00000019991|3082|; TGFB1|IDBG-52846|ENSG00000105329|7040|;
Signaling by GPCR	17449	REACTOME	9606	8	1035	0.0247942	0.0369811	CCL11; CCL2; CX3CL1; CXCL10; CXCL11; CXCL6; CXCL9; IL6;	CCL11|IDBG-40645|ENSG00000172156|6356|; CCL2|IDBG-40504|ENSG00000108691|6347|; CX3CL1|IDBG-33205|ENSG00000006210|6376|; CXCL10|IDBG-25212|ENSG00000169245|3627|; CXCL11|IDBG-25238|ENSG00000169248|6373|; CXCL6|IDBG-24017|ENSG00000124875|6372|; CXCL9|IDBG-25111|ENSG00000138755|4283|; IL6|IDBG-9462|ENSG00000136244|3569|;
C-MYB transcription factor network	15398	PID NCI	9606	2	78	0.0307389	0.0443447	ADA; CD4;	ADA|IDBG-76830|ENSG00000196839|100|; CD4|IDBG-15034|ENSG00000010610|920|;
Platelet degranulation	13130	REACTOME	9606	2	78	0.0307389	0.0443447	HGF; TGFB1;	HGF|IDBG-24150|ENSG00000019991|3082|; TGFB1|IDBG-52846|ENSG00000105329|7040|;
Signal Transduction	17980	REACTOME	9606	12	1965	0.0314506	0.0446396	AXIN1; CCL11; CCL2; CX3CL1; CXCL10; CXCL11; CXCL6; CXCL9; IL6; KDR; PGF; TGFB1;	AXIN1|IDBG-7404|ENSG00000103126|8312|; CCL11|IDBG-40645|ENSG00000172156|6356|; CCL2|IDBG-40504|ENSG00000108691|6347|; CX3CL1|IDBG-33205|ENSG00000006210|6376|; CXCL10|IDBG-25212|ENSG00000169245|3627|; CXCL11|IDBG-25238|ENSG00000169248|6373|; CXCL6|IDBG-24017|ENSG00000124875|6372|; CXCL9|IDBG-25111|ENSG00000138755|4283|; IL6|IDBG-9462|ENSG00000136244|3569|; KDR|IDBG-19161|ENSG00000128052|3791|; PGF…
Hypertrophic cardiomyopathy (HCM)	4395	KEGG	9606	2	83	0.0344554	0.0473761	IL6; TGFB1;	IL6|IDBG-9462|ENSG00000136244|3569|; TGFB1|IDBG-52846|ENSG00000105329|7040|;
Response to elevated platelet cytosolic Ca2+	13131	REACTOME	9606	2	83	0.0344554	0.0473761	HGF; TGFB1;	HGF|IDBG-24150|ENSG00000019991|3082|; TGFB1|IDBG-52846|ENSG00000105329|7040|;
Focal adhesion	546	KEGG	9606	3	210	0.037263	0.0504483	HGF; KDR; PGF;	HGF|IDBG-24150|ENSG00000019991|3082|; KDR|IDBG-19161|ENSG00000128052|3791|; PGF|IDBG-12625|ENSG00000119630|101929618,5228|;
Apoptosis	485	KEGG	9606	2	88	0.0383384	0.0511178	FASLG; TNFSF10;	FASLG|IDBG-104856|ENSG00000117560|356|; TNFSF10|IDBG-65161|ENSG00000121858|8743|;
VEGFA-VEGFR2 Pathway	18745	REACTOME	9606	2	105	0.0526988	0.0692163	IL6; KDR;	IL6|IDBG-9462|ENSG00000136244|3569|; KDR|IDBG-19161|ENSG00000128052|3791|;
Amoebiasis	10358	KEGG	9606	2	109	0.0563196	0.0728842	IL6; TGFB1;	IL6|IDBG-9462|ENSG00000136244|3569|; TGFB1|IDBG-52846|ENSG00000105329|7040|;
TCR	15915	NETPATH	9606	3	259	0.0624277	0.079618	ADA; CD4; CD5;	ADA|IDBG-76830|ENSG00000196839|100|; CD4|IDBG-15034|ENSG00000010610|920|; CD5|IDBG-49730|ENSG00000110448|921|;
Cytokine Signaling in Immune system	17418	REACTOME	9606	3	267	0.0671391	0.0844034	HGF; IL6; IL7;	HGF|IDBG-24150|ENSG00000019991|3082|; IL6|IDBG-9462|ENSG00000136244|3569|; IL7|IDBG-26153|ENSG00000104432|3574|;
Natural killer cell mediated cytotoxicity	578	KEGG	9606	2	130	0.0766681	0.0937054	FASLG; TNFSF10;	FASLG|IDBG-104856|ENSG00000117560|356|; TNFSF10|IDBG-65161|ENSG00000121858|8743|;
Direct p53 effectors	15209	PID NCI	9606	2	129	0.0756517	0.0937654	CX3CL1; HGF;	CX3CL1|IDBG-33205|ENSG00000006210|6376|; HGF|IDBG-24150|ENSG00000019991|3082|;
Apoptosis	17979	REACTOME	9606	2	155	0.103413	0.124662	FASLG; TNFSF10;	FASLG|IDBG-104856|ENSG00000117560|356|; TNFSF10|IDBG-65161|ENSG00000121858|8743|;
IL-7 signaling	16106	INOH	9606	2	180	0.132321	0.157354	IL7; KDR;	IL7|IDBG-26153|ENSG00000104432|3574|; KDR|IDBG-19161|ENSG00000128052|3791|;
Platelet activation	signaling and aggregation"	17662	REACTOME	9606	2	219	0.180495	0.208995	HGF; TGFB1;	HGF|IDBG-24150|ENSG00000019991|3082|; TGFB1|IDBG-52846|ENSG00000105329|7040|;
Endocytosis	4386	KEGG	9606	2	214	0.174159	0.204347	KDR; TGFB1;	KDR|IDBG-19161|ENSG00000128052|3791|; TGFB1|IDBG-52846|ENSG00000105329|7040|;
TGF_beta_Receptor	15911	NETPATH	9606	2	220	0.181767	0.207734	AXIN1; TGFB1;	AXIN1|IDBG-7404|ENSG00000103126|8312|; TGFB1|IDBG-52846|ENSG00000105329|7040|;
MAPK signaling pathway	487	KEGG	9606	2	257	0.229651	0.259094	FASLG; TGFB1;	FASLG|IDBG-104856|ENSG00000117560|356|; TGFB1|IDBG-52846|ENSG00000105329|7040|;
Extracellular matrix organization	17095	REACTOME	9606	2	266	0.24147	0.268979	KDR; TGFB1;	KDR|IDBG-19161|ENSG00000128052|3791|; TGFB1|IDBG-52846|ENSG00000105329|7040|;
Developmental Biology	16794	REACTOME	9606	3	502	0.260138	0.286152	IL6; KDR; TGFB1;	IL6|IDBG-9462|ENSG00000136244|3569|; KDR|IDBG-19161|ENSG00000128052|3791|; TGFB1|IDBG-52846|ENSG00000105329|7040|;
Hemostasis	19856	REACTOME	9606	3	508	0.265939	0.288921	HGF; PLAU; TGFB1;	HGF|IDBG-24150|ENSG00000019991|3082|; PLAU|IDBG-78889|ENSG00000122861|5328|; TGFB1|IDBG-52846|ENSG00000105329|7040|;
Axon guidance	17789	REACTOME	9606	2	336	0.333688	0.358104	IL6; KDR;	IL6|IDBG-9462|ENSG00000136244|3569|; KDR|IDBG-19161|ENSG00000128052|3791|;
Immune System	18444	REACTOME	9606	5	1127	0.366497	0.388576	CD274; CD4; HGF; IL6; IL7;	CD274|IDBG-47487|ENSG00000120217|29126|; CD4|IDBG-15034|ENSG00000010610|920|; HGF|IDBG-24150|ENSG00000019991|3082|; IL6|IDBG-9462|ENSG00000136244|3569|; IL7|IDBG-26153|ENSG00000104432|3574|;
GPCR downstream signaling	18003	REACTOME	9606	4	923	0.413394	0.43308	CXCL10; CXCL11; CXCL6; CXCL9;	CXCL10|IDBG-25212|ENSG00000169245|3627|; CXCL11|IDBG-25238|ENSG00000169248|6373|; CXCL6|IDBG-24017|ENSG00000124875|6372|; CXCL9|IDBG-25111|ENSG00000138755|4283|;
Innate Immune System	17476	REACTOME	9606	2	563	0.599231	0.620381	CD4; IL6;	CD4|IDBG-15034|ENSG00000010610|920|; IL6|IDBG-9462|ENSG00000136244|3569|;
Disease	19807	REACTOME	9606	4	1192	0.621379	0.635829	AXIN1; CD4; IL6; TGFB1;	AXIN1|IDBG-7404|ENSG00000103126|8312|; CD4|IDBG-15034|ENSG00000010610|920|; IL6|IDBG-9462|ENSG00000136244|3569|; TGFB1|IDBG-52846|ENSG00000105329|7040|;
Adaptive Immune System	18371	REACTOME	9606	2	604	0.638428	0.645767	CD274; CD4;	CD274|IDBG-47487|ENSG00000120217|29126|; CD4|IDBG-15034|ENSG00000010610|920|;
Metabolism	19429	REACTOME	9606	3	1535	0.924969	0.924969	ADA; HMOX1; TNFRSF21;	ADA|IDBG-76830|ENSG00000196839|100|; HMOX1|IDBG-5374|ENSG00000100292|3162|; TNFRSF21|IDBG-90063|ENSG00000146072|27242|;
